# A cancer immunotherapy modality based on dendritic cell reprogramming *in vivo*

**DOI:** 10.1101/2024.07.08.602356

**Authors:** Ervin Ascic, Fritiof Åkerström, Malavika Sreekumar Nair, André Rosa, Ilia Kurochkin, Olga Zimmermannova, Xavier Catena, Nadezhda Rotankova, Charlotte Veser, Michal Rudnik, Tommaso Ballocci, Tiffany Schärer, Xiaoli Huang, Maria de Rosa Torres, Emilie Renaud, Marta Velasco Santiago, Özcan Met, David Askmyr, Malin Lindstedt, Lennart Greiff, Laure-Anne Ligeon, Irina Agarkova, Inge Marie Svane, Cristiana F. Pires, Fábio F. Rosa, Carlos-Filipe Pereira

## Abstract

Immunotherapy leads to long-term survival of cancer patients, yet generalized success has been hampered by insufficient antigen presentation and exclusion of immunogenic cells from the tumor microenvironment. Here, we developed an approach to reprogram tumor cells *in vivo* by adenoviral delivery of the transcription factors PU.1, IRF8, and BATF3, which enabled them to present antigens as type 1 conventional dendritic cells. Reprogrammed tumor cells remodeled their tumor microenvironment, recruited, and expanded polyclonal cytotoxic T cells, induced complete tumor regressions, and established long-term systemic immunity in different mouse melanoma models. In human tumor spheroids and xenografts, reprogramming to immunogenic dendritic-like cells progressed independently of immunosuppression, which usually limits immunotherapy. Our study paves the way for first-in-human trials and other applications of immune cell reprogramming *in vivo*.

**One-Sentence Summary:** Reprogramming of tumor cells to cDC1-like cells *in vivo* elicits systemic and long-term antitumor immunity.
