## Supplementary material for "A cancer immunotherapy modality based on dendritic cell reprogramming *in vivo*": Data file S3

### Sheet: File Description
Index	Description
1.Plasmids	Plasmid names, promoter, fluorescent markers, construct, origin and applications
2. Cloning & Sequencing primers	Primer sequences for cloning and Sanger sequencing of plasmids used in this study
3. Antibodies	List of antibodies used for flow cytometry, fluorescence activated cell sorting, magnetically activated cell sorting, immunocytochemistry, Western Blots and CHIP-seq
4. Other materials	List of other dyes used for fluorescence microscopy or flow cytometry
5. Mouse Cancer Cell Lines	List of murine cell lines used
6. Human Cell Lines	List of cancer cell lines used in the study.
7. Human primary cells	List of primary human patien-derived cells used in the study.
8. Mice	List of mouse strains used in the study.

### Sheet: 1. Plasmids
Plasmid	Promoter	Fluorescent marker	Construct	Observations	Origin	Application
SFFV-MCS	SFFV	none	pRRL.PPT-SFFV-MCS-IRES2	Empty vector with multiple cloning site (MCS)	Zimmermannova et al. 2023	Used for the generation of SFFV-hPIB-mCherry and SFFV-mCherry vector
SFFV-mPIB-eGFP	SFFV	eGFP	pRRL.PPT-SFFV-PU.1-P2A-IRF8-T2A-BATF3-IRES2-eGFP	Lentiviral vector encoding murine PU.1, IRF8 and BATF3 cassette including 2A self-cleaving peptides, followed by IRES-eGFP	Zimmermannova et al. 2023	All lentiviral-mediated reprogramming experiments with mouse syngeneic cancer cell lines
SFFV-hPIB-eGFP	SFFV	eGFP	pRRL.PPT-SFFV-PU.1-P2A-IRF8-T2A-BATF3-IRES2-eGFP	Lentiviral vector encoding human PU.1, IRF8 and BATF3 cassette including 2A self-cleaving peptides, followed by IRES-eGFP	Zimmermannova et al. 2023	All lentiviral-mediated reprogramming experiments with human cancer cells except in immunohistochemistry analysis of spheroids and flow cytometry analysis of heterotypic spheroids
SFFV-eGFP	SFFV	eGFP	pRRL.PPT-SFFV-MCS-IRES2-eGFP	Empty lentiviral vector with IRES-eGFP	Zimmermannova et al. 2023	Transduction control for reprogramming experiments and generation of T98G-eGFP transient cell line
SFFV-hPIB-mCherry	SFFV	mCherry	pRRL.PPT-SFFV-PU.1-P2A-IRF8-T2A-BATF3-IRES2-mCherry	Lentiviral vector encoding human PU.1, IRF8 and BATF3 cassette including 2A self-cleaving peptides, followed by IRES-mCherry	In house cloning	Lentiviral-mediated reprogramming experiments in immunohistochemistry analysis of spheroids and flow cytometry analysis of heterotypic spheroids from human cancer cells
SFFV-mCherry	SFFV	mCherry	pRRL.PPT-SFFV-MCS-IRES2-mCherry	Empty lentiviral vector with IRES-mCherry	In house cloning	Transduction control for reprogramming experiments in immunohistochemistry analysis of spheroids and flow cytometry analysis of heterotypic spheroids
SFFV-mOrange	SFFV	mOrange	pRRL.PPT-SFFV-MCS-IRES2-mOrange	Empty lentiviral vector with IRES-mOrange	Zimmermannova et al. 2023	Generation of mOrange expressing CAFs for heterotypic spheroids with patient-derived cancer cells
FUW-tetO-PU.1	tetO	none	pFUW-tetO-PU.1	Lentiviral vector encoding murine PU.1 under docycycline inducible TetO promoter	Addgene #139839	Used for the generation of FUW-tetO-PC vector
FUW-tetO-C/EBPa	tetO	none	pFUW-tetO-C/EBPa	Lentiviral vector encoding murine C/EBPa under docycycline inducible TetO promoter	In house cloning	Used for the generation of FUW-tetO-PC vector
FUW-tetO-MCS	tetO	none	pFUW-tetO-MCS	Empty vector with doxycycline inducible TetO promoter	Addgene #84008	Used for the generation of FUW-tetO-PC vector
FUW-tetO-PC	tetO	none	pFUW-tetO-PU.1-T2A-C/EBPa	Lentiviral vector encoding murine PU.1, C/EBPa cassette including 2A self-cleaving peptide under doxycycline inducible TetO promoter	In house cloning	Used for the generation of SFFV-mPC-eGFP vector
SFFV-PC-eGFP	SFFV	eGFP	pRRL.PPT-SFFV-PU.1-T2A-C/EBPa-eGFP	Lentiviral vector encoding murine PU.1, C/EBPa cassette including 2A self-cleaving peptide, followed by IRES-eGFP	In house cloning	Lentiviral-mediated reprogramming experiments with mouse syngeneic cancer cell line B16
psPAX2	SV40	none	psPAX2	2nd generation lentiviral packaging plasmid	Addgene #12260	293T transfection for lentiviral production
pMD2.G	CMV	none	pMD2.G	2nd generation envelope expressing plasmid	Addgene #12259	293T transfection for lentiviral production
Ad-PIB	SFFV	none	pAd5-SFFV-PU.1-P2A-IRF8-T2A-BATF3	human PU.1, IRF8 and BATF3 cassette including 2A self-cleaving peptides in replication-deficient adenoviral vector	Cloned and produced by VectorBuilder	All adenoviral-mediated in vivo reprogramming experiments with mouse syngeneic cancer cell lines
Ad-PIB-eGFP	SFFV	eGFP	pAd5-SFFV-PU.1-P2A-IRF8-T2A-BATF3-CMV-eGFP	human PU.1, IRF8 and BATF3 cassette including 2A self-cleaving peptides, eGFP under CMV promoter in replication-deficient adenoviral vector	Cloned and produced by VectorBuilder	All adenoviral-mediated reprogramming experiments in 2D and 3D with mouse syngeneic cancer cell lines and human cancer cells and for flow cytometry analysis of in vivo reprogramming efficiency
Ad-Stuffer	SFFV	none	pAd5-SFFV-Stuffer	non-coding stuffer sequence derived from the genome of E. coli in replication-deficient adenoviral vector	Cloned and produced by VectorBuilder	Adenoviral transduction control for in vivo reprogramming experiments with mouse syngeneic cancer cell lines
Ad-eGFP	CMV	eGFP	pAd5-CMV-eGFP	eGFP under CMV promoter in replication-deficient adenoviral vector	Cloned and produced by VectorBuilder	Adenoviral transduction control for reprogramming experiments in 2D and 3D with mouse syngeneic cancer cell lines and human cancer cells and for flow cytometry analysis of in vivo reprogramming efficiency
Ad-Stuffer-eGFP	CMV	eGFP	pAd5-Stuffer-CMV-eGFP	non-coding stuffer sequence derived from the genome of E. coli in replication-deficient adenoviral vector, eGFP under CMV promoter in replication-deficient adenoviral vector	Cloned and produced by VectorBuilder	Adenoviral transduction control for in vivo reprogramming experiments with human xenografts
AAV-PIB-eGFP	SFFV	eGFP	pAAV6-SFFV-PU.1-P2A-IRF8-T2A-BATF3	human PU.1, IRF8, BATF3 and eGFP cassette including 2A self-cleaving peptides in replication-deficient adenoassociated-viral vector	Cloned and produced by VectorBuilder	All adenoassociated-viral-mediated reprogramming experiments
AAV-eGFP	CMV	eGFP	pAAV6-CMV-eGFP	non-coding stuffer sequence, eGFP under CMV promoter in replication-deficient adenoviral vector	Cloned and produced by VectorBuilder	Adenoassociated-viral transduction control for reprogramming experiments

### Sheet: 2. Cloning & Sequencing Primers
Primer name	Purpose	Sequence 5' - 3'	Observations
SFFV forward	sequencing primer	CTGCTTCCCGAGCTCTATAA	Forward sequencing primer for SFFV plasmid
SFFV reverse	sequencing primer	GGAGCAACATAGTTAAGAATATC	Reverse sequencing primer for SFFV plasmid
mCherry forward	cloning primer	TGATAATATGGCCACAACCGAATTCATGGTGAGCAAGGGCGAG	for inFusion cloning of mCherry under IRES promoter in SFFV to create SFFV-MCS-mCherry
mCherry reverse	cloning primer	GCCCGGGGGATCCACCGGTTTCGAATCACAGCTTCGTCCTTAGACTTGTAC	for inFusion cloning of mCherry under IRES promoter in SFFV to create SFFV-MCS-mCherry
hPIB forward	cloning primer	TCGATACCGTCGACGCTAGCATGTTACAGGCGTGCAAAATGG	for inFusion cloning of polycistronic hPIB cassette into SFFV-MCS-mCherry
hPIB reverse	cloning primer	GGCGGATTCCGCGGGCTAGCTCATCGGGGCAAGCAG	for inFusion cloning of polycistronic hPIB cassette into SFFV-MCS-mCherry
mPU.1 forward	cloning primer	GGTATCTCTAGAGTCGACatgttacaggcgtgcaaaatggaagggttttccctcaccgcccctccatcgg	for restriction/ligation cloning of mouse PU.1 and T2A as polycistronic construct with C/EBPa into FUW-tetO-PC construct
mPU.1 reverse	cloning primer	CAATTGaggtccaggattctcctcgacgtcaccgcatgttagcagacttcctctgccctcgccgcttccgtggggcgggaggcgccgctcggcca	for restriction/ligation cloning of mouse PU.1 and T2A as polycistronic construct with C/EBPa into FUW-tetO-PC construct
mC/EBPa forward	cloning primer	GGTATCCAATTGatggagtcggccgacttct	for restriction/ligation cloning of mouse C/EBPa as polycistronic construct with PU.1 and T2A a into FUW-tetO-PC construct
mC/EBPa reverse	cloning primer	CCTTACTTCGAAGCTAGCtcacgcgcagttg	for restriction/ligation cloning of mouse C/EBPa as polycistronic construct with PU.1 and T2A into FUW-tetO-PC construct
mPC forward	cloning primer	CCGTCGACGGATCCGGATCCGCTAGCatgttacaggcgtgcaaaatgg	for inFusion cloning of polycistronic mPC cassette into SFFV-eGFP
mPC reverse	cloning primer	GAGGGAGAGGGGCGGATTCCGCGGtcacgcgcagttgcccat	for inFusion cloning of polycistronic mPC cassette into SFFV-eGFP

### Sheet: 3. Antibodies
Name	Specificity	Clone	Fluorochrome	Catalog Number	Manufacturer	Application		Abbreviation
CCR7	anti-mouse	4B12	PE-Cy7	120124	Biolegend	FC
CD3e	anti-mouse	145-2C11	PE-Cy7	100320	Biolegend	FC		FC	Flow cytometry
CD11b	anti-mouse	M1/70	APC	101212	Biolegend	FC		IF	Immunofluorescence
CD11b	anti-mouse/human	M1/70	AF700	101222	Biolegend	FC		IHC	Immunohistochemistry
CD11b	anti-mouse/human	M1/70	APC-Cy7	101226	Biolegend	FC		MACS	Magnetically activated cell sorting
CD11b	anti-mouse/human	M1/70	Biotin	101204	Biolegend	MACS		REP	Rapid expansion of T cells
CD11c	anti-mouse	N418	BV650	117339	Biolegend	FC		In vivo	Intraperitoneal injection in vivo
CD11c	anti-mouse	N418	FITC	117306	Biolegend	FC
CD19	anti-mouse	1D3	APC	152410	Biolegend	FC
CD19	anti-mouse	EPR23174-145	none	ab245235	Abcam	IHC
CD25	anti-mouse	PC61	PE	102008	Biolegend	FC
CD40	anti-mouse	HM40-3	eFluor450	48-040280	eBioscience	FC
CD44	anti-mouse/human	IM7	APC-Cy7	103028	Biolegend	FC
CD44	anti-mouse/human	IM7	BV711	103057	Biolegend	FC
CD44	anti-mouse/human	IM7	BV510	103044	Biolegend	FC
CD45	anti-mouse	30-F11	PE-Cy7	103114	Biolegend	FC
CD45	anti-mouse	30-F11	PerCP-Cy5.5	103132	Biolegend	FC
CD45	anti-mouse	30-F11	APC-Cy7	103116	Biolegend	FC
CD45	anti-mouse	30-F11	BV510	103137	Biolegend	FC
CD45	anti-mouse	30-F11	Biotin	103104	Biolegend	MACS
CD45	anti-mouse	EM-05	AF647	NBP1-44763AF647	Novus Biologicals	IF
CD45.1	anti-mouse	A20	BV510	110741	Biolegend	FC
CD4	anti-mouse	RM4-5	APC-Cy7	100526	Biolegend	FC
CD4	anti-mouse	RM4-5	PE-Cy7	100528	Biolegend	FC
CD4	anti-mouse	GK1.5	none	BE0003-1	BioXCell	In vivo
CD4	anti-mouse	GK1.5	BUV496	612952	BD Biosciences	FC
CD4	anti-mouse	EPR19514	none	ab183685	Abcam	IF
CD8α	anti-mouse	53-6.7	APC-Cy7	100714	Biolegend	FC
CD8α	anti-mouse	53-6.7	PE-Cy7	100722	Biolegend	FC
CD8α	anti-mouse	2.43	none	BE0061	BioXCell	In vivo
CD8α	anti-mouse	CAL38	none	ab237723	Abcam	IF
CD8	anti-mouse	KT15	FITC	K0227-4	MBL	FC
CD49b	anti-mouse	HMα2	BV785	740895	BD Biosciences	FC
CD62L	anti-mouse	MEL-14	BV510	104441	Biolegend	FC
CTLA-4	anti-mouse	9H10	none	BE0131	BioXCell	In vivo
F4/80	anti-mouse	BM8	APC-eFluor780	47-4801-82	ThermoFisher Scientific	FC
GFP	anti-mouse/anti-human	polyclonal	none	ab290	Abcam	IF
GFP	anti-mouse/anti-human	polyclonal	AF594	NB600-308AF594	Novus Biologicals	IF
MHC-I (H2kb)	anti-mouse	AF6-88.5	APC	116518	Biolegend	FC
MHC-I (H2kb)	anti-mouse	AF6-88.5	PE	116508	Biolegend	FC
MHC-II	anti-mouse	M5/114.15.2	APC	107614	Biolegend	FC
MHC-II	anti-mouse	M5/114.15.2	PE-Cy7	107630	Biolegend	FC
MHC-II	anti-mouse	M5/114.15.2	Biotin	13-5321-85	eBioscience	MACS
IFNγ	anti-mouse	XMG1.2	PE	505808	Biolegend	FC
IFNγ	anti-mouse	XMG1.2	eFluor450	48-7311-82	eBioscience	FC
Ki67	anti-mouse	16A8	BV605	652413	Biolegend	FC
NK1.1	anti-mouse	PK136	BV785	108749	Biolegend	FC
NK1.1	anti-mouse	PK136	none	BE0036	BioXCell	In vivo
Trinitrophenol (IgG2a isotype control)	anti-mouse	2A3	none	BE0089	BioXCell	In vivo
Keyhole limpet hemocyanin (IgG2b isotype control)	anti-mouse	LTF-2	none	BE0090	BioXCell	In vivo
Ly6C	anti-mouse	HK1.4	APC	128016	Biolegend	FC
Ly6C	anti-mouse	HK1.4	BV711	755195	BD Biosciences	FC
Ly6G	anti-mouse	1A8	BV785	740953	BD Biosciences	FC
PD-1	anti-mouse	RMP1-14	none	BE0146	BioXCell	In vivo
PD-1	anti-mouse	J43	BUV395	744549	BD Biosciences	FC
PD-L1 (CD274)	anti-mouse	10F.9G2	APC	124312	Biolegend	FC
PDPN (Podoplanin)	anti-mouse	8.1.1.	Biotin	127403	Biolegend	IHC
SIRPa	anti-mouse	P84	BV510	144032	Biolegend	FC
Siglec-H	anti-mouse	551	BV605	747673	BD Biosciences	FC
T-bet	anti-mouse	4B10	BV785	644835	Biolegend	FC
TCF-1	anti-mouse	S33-966	AF647	566693	BD Biosciences	FC
TCRb	anti-mouse	H57-597	APC	109212	Biolegend	FC
TCRb	anti-mouse	H57-597	BV711	109243	Biolegend	FC
TCRb	anti-mouse	H57-597	FITC	109206	Biolegend	FC
XCR1	anti-mouse	ZET	APC	148206	Biolegend	FC
XCR1	anti-mouse	ZET	PE	148204	Biolegend	FC
XCR1	anti-mouse	ZET	BV650	148220	Biolegend	FC
H-2Db gp100 EGSRNQDWL Tetramer	anti-mouse		PE	TS-M546-1	MBL	FC
iTAg H-2 Kb TRP2 SVYDFFVWL Tetramer	anti-mouse		PE	TB-5004-1	MBL	FC
H-2Kb MuLV p15E KSPWFTTL Tetramer	anti-mouse		PE	TB-M507-1	MBL	FC
CCR7	anti-human	G043H7	FITC	353216	Biolegend	FC
CD3	anti-human	SK7	BV785	563800	BD Biosciences	FC
CD8	anti-human	RPA-T8	APC-R700	562885	BD Biosciences	FC
CD40	anti-human	5C3	APC	334310	Biolegend	FC
CD40	anti-human	5C3	APC-R700	565179	BD Biosciences	FC
CD40	anti-human	5C3	BV785	334340	Biolegend	FC
CD45	anti-human	HI30	APC	304012	BioLegend	FC
CD45	anti-human	HI30	PE-Cy7	982310	BioLegend	FC
CD45	anti-human	HI30	APC-Cy7	304014	Biolegend	FC
CD45	anti-human	F10-89-4	none	Ab30470	Abcam	IHC
CD45RA	anti-human	HI100	BV421	562885	BD Biosciences	FC
CD80	anti-human	2D10	BV785	305238	Biolegend	FC
CD95	anti-human	DX2	PE-Cy7	561633	BD Biosciences	FC
CD226	anti-human	11A8	PE-Cy7	338316	Biolegend	FC
CLEC9A	anti-human	8F9	PE	130-097-368	Miltenyi	FC
HLA-A,B,C	anti-human	W6/32	APC	311410	Biolegend	FC
HLA-A,B,C	anti-human	W6/32	PE	311406	Biolegend	FC
HLA-A,B,C	anti-human	W6/32	PE-Cy7	311430	Biolegend	FC
HLA-A,B,C	anti-human	W6/32	PE-Cy5	311408	Biolegend	FC
HLA-A2	anti-human	BB7.2	APC	343307	Biolegend	FC
HLA-DR	anti-human	L243	APC	307610	Biolegend	FC
HLA-DR	anti-human	L243	PE-Cy7	307616	Biolegend	FC
HLA-DR	anti-human	L243	APC-Cy7	307618	Biolegend	FC
MSCP	anti-human	EP-1	APC	130-117-347	Miltenyi	FC
XCR1	anti-human	S15046E	PE	372604	Biolegend	FC
XCR1	anti-human	S15046E	APC	372606	Biolegend	FC
Goat IgG	anti-mouse	polyclonal	Cy5	Ab6563	Abcam	IF
Ultra-LEAF purified CD3	anti-human	HIT3a	none	300331	Biolegend	REP
Ultra-LEAF purified CD28	anti-human	CD28.2	none	302933	Biolegend	REP
FAP	anti-human	polyclonal	none	AF3715	R&D Systems	IHC
EGFR	anti-human	31G7	none	Mob461-05	DBS	IHC
Cytokeratin	anti-human	polyclonal	none	Z0622	Dako	IHC
Vimentin	anti-human	monoclonal	none	Ab92547	Abcam	IHC
Ki67	anti-human	monoclonal	none	275R-16	Cell Marque Lifescreen Ltd.	IHC
CD86	anti-human	IT2.2	PE/Cy7	305422	BioLegend	FC
CD86	anti-human	IT2.2	BV785	305442	Biolegend	FC
CD86	anti-human	IT2.2	BV 421	305426	BioLegend	FC
CD11c	anti-human	B-ly6	V 450	655112	BD Biosciences	FC
CD11c	anti-human	B-ly6	APC	559877	BD Biosciences	FC
CD11c	anti-human	B-ly6	BV650	563403	BD Biosciences	FC
CD226	anti-human	TX25	PE	338306	BioLegend	FC
CD141	anti-human	BV605	1A4	740421	BD Biosciences	FC
CD141	anti-human	M80	PE/Cy7	344110	BioLegend	FC
CD1c	anti-human	L161	PE	331506	BioLegend	FC
CD123	anti-human	6H6	BV711	306030	BioLegend	FC
CD370 (CLEC9a)	anti-human	8F9	APC	353806	BioLegend	FC
CD3	anti-human	HIT3a	FITC	300306	BioLegend	FC
CD3	anti-human	SK7	BV786	563800	BD Biosciences	FC
CD3	anti-human	SK7	FITC	563800	BD Biosciences	FC
CD8	anti-human	SK1	APC	344722	BioLegend	FC
CD8	anti-human	SK1	BV605	663798	BD Biosciences	FC
CD8	anti-human	RPA-T8	APC-R700	565165	BD Biosciences	FC
HLA-A*0201 (NLVPMVATV)	anti-human		PE	CB2132-PE	Immudex	FC
PU.1	human	polyclonal	non conjugated	sc-352	Santa Cruz Biotecnhology	CHIP-seq
CCR7	anti-human	G043H7	FITC	353216	Biolegend	FC
HLA-A2	anti-human	BB7.2	PerCP-Cy5.5	343316	Biolegend	FC
HLA-A2	anti-human	BB7.2	APC	343308	Biolegend	FC
CD45RA	anti-human	HI100	BV421	562885	BD Biosciences	FC
CD4	anti-human	SK3	BV510	562970	BD Biosciences	FC
CD56	anti-human	NCAM16.2	BV605	562780	BD Biosciences	FC
MART1 tetramer (A*02:01 with human B2M MART-1, ELAGIGILTV)	anti-human		APC, PE	IT-A0201_28_RF219	Immunitrack	FC
CMV tetramer (A*02:01 with human B2M HCMV, NLVPMVATV)	anti-human		APC, PE	IT-A0201_21_RF324	Immunitrack	FC
TNFα	anti-human	cA2	APC	130-117-382	BD Biosciences	FC
IFN-γ	anti-human	B27	PE/Cy7	557643	BD Biosciences	FC
CD107a	anti-human	H4A3	BV421	328626	Biolegend	FC
CD137	anti-human	4B4-1	PE	561701	BD Biosciences	FC
CD137	anti-human	4B4-1	BV421	309820	Biolegend	FC
CD56	anti-human	HCD56	PE/Cy7	318318	Biolegend	FC
CD28	anti-human	L293	PerCp-Cy5.5	655734	BD Biosciences	FC
CD27	anti-human	M-T271	BV711	564893	BD Biosciences	FC
CD69	anti-human	CH/4	PerCp-Cy5.5	MHCD6918	ThermoFisher Scientific	FC
BTLA	anti-human	J168-540	APC	564800	BD Biosciences	FC
PD1	anti-human	EH12.1	BV605	563245	BD Biosciences	FC
TIM3	anti-human	344823	BV650	747960	BD Biosciences	FC
LAG3	anti-human	T47-530	PE	565617	BD Biosciences	FC
CD57	anti-human	NK-1	PE-CF595	359612	BD Biosciences	FC

### Sheet: 4. Other materials
Name	Catalog Number	Manufacturer	Application			Abbreviation
CellTrace™ Violet Cell Proliferation Kit	C34557	Invitrogen	FC			FC	Flow cytometry
Fixable Viability Dye eFluor 450	65-0863-18	eBioscience	FC			IF	Immunofluorescence
Fixable Viability Dye eFluor520	65-0867-18	eBioscience	FC			IHC	Immunohistochemistry
4', 6'-Diamidino-2-Phenylindole (DAPI)	D3571	Invitrogen	FC			MACS	Magnetically activated cell sorting
LS columns	130-042-401	Miltenyi Biotec	MACS
Fixation/Permeablization Kit	554714	BD Biosciences	FC
Peptide H-2Kb Mouse TRP2 (mouse) SVYDFFVWL	SP5004	MBL	functional assay
Peptide gp100 (25-33), mouse	AS-64752	Anaspec	functional assay
Peptide H-2Kb p15E KSPWFTTL	SPM507	MBL	functional assay
Ovalbumin	5823-44-01	InvivoGen	functional assay
Antigen Peptide MART-1 (Leu27) - HLA-A*0201 (ELAGIGILTV)	SP-MHCI-0006	JPT	functional assay
Antigen Peptide CMV pp65 - HLA-A*0201 (NLVPMVATV)	SP-MHCI-0005	JPT	functional assay
Brefeldin A Solution (1,000X)	420601	Biolegend	FC
Golgi Plug (Brefeldin A)	555029	BD Biosciences	functional assay
Naive CD8a+ T cell isolation kit, mouse	130-096-543	Miltenyi	MACS
CD8+ T cell isolation kit, human	130-096-495	Miltenyi	MACS
Pan Monocyte Isolation Kit, human	130-096-537	Miltenyi	MACS
True-Nuclear Transcription Factor Buffer Set	424401	Biolegend	FC
Anti-Biotin MicroBeads	130-090-485	Miltenyi	MACS
CountBright™ Absolute Counting Beads	C36950	Thermo Fisher Scientific	FC
Quantibrite PE Phycoerythrin Fluorescence Quantitation Kit	340495	BD Biosciences	FC
Tumor Dissociation Kit, human	130-095-929	Miltenyi	FC
Lenti-X qRT-PCR Titration Kit	631235	Takara	FC
CellTiter-Glo 3D Cell Viability Assay	G9681	Promega	functional assay
LEGENDplex™ Human CD8/NK Panel kit	741187	Biolegend	FC
Calcein-AM	C1430	Invitrogen	IF/IHC
Hoechst 33342	H2570	Invitrogen	IF/IHC
Propidium Iodide (PI)	15541957	Invitrogen	IF/IHC
SYTO 13	S7575	Thermo Fisher Scientific	IF
Geneticin Selective Antibiotic (G418 Sulfate)	10131027	Thermo Fisher Scientific	cell culture
Puromycin dihydrochloride from Streptomyces alboniger	P8833-10MG	Sigma-Aldrich	cell culture
Polyinosinic–polycytidylic acid (poly I:C)	tlrl-pic	InvivoGen	functional assay
Recombinant Flt3L	130-096-480	Miltenyi	cell culture
Recombinant Mouse GM-CSF Protein	415-ML-050	R&D Systems	cell culture
Mouse IFN-γ	130-105-774	Miltenyi	cell culture
Recombinant Human VEGF	120-109-383	Miltenyi	cell culture
Recombinant Human IL-6	200-06	Peprotech	cell culture
Human TGF-b	120-095-067	Miltenyi	cell culture
Human GM-CSF	130-095-372	Miltenyi	cell culture
Human IL-2	GMP200-02	Peprotech	cell culture
Human IL-7	200-07	Peprotech	cell culture
Collagenase D	11088858001	Sigma-Aldrich	FC
DNase I	10104159001	Sigma-Aldrich	FC
Pharm Lyse Lysing Buffer	555899	BD Biosciences	FC
Lenti-X Concentrator	631232	Takara	functional assay
Hexadimethrine bromide (Polybrene)	H9268	Sigma-Aldrich	functional assay
Blasticidin S (hydrochloride)	3513-03-9	Cayman chemical	cell culture
ATP Standard	FLAAS-1VL	Sigma-Aldrich	functional assay
Normal Serum Block	927503	Biolegend	FC
Matrigel Matrix	354230	Corning	functional assay
16% Formaldehyde (w/v)	28906	Thermo Fisher Scientific	FC/IHC/IF
Ethyl cinnamate	112372	Sigma-Aldrich	IHC
Dichloro methane	270997	Sigma-Aldrich	IHC
Methanol	423950025	Sigma-Aldrich	IHC
DMSO	D4540	Sigma-Aldrich	cell culture
TWEEN 20	P9416	Sigma-Aldrich	IHC/IF
Heparin	H3393	Sigma-Aldrich	functional assay
Mayers hemalum solution	1092490500	Biosystems	IHC
Eosin	84-0023-00	Biosystems	IHC
Lymphoprep tubes	1019818	Thermo Fisher Scientific	cell culture
Formalin solution, neutral buffered, 10%	HT501128	Sigma-Aldrich	FC/IHC/IF
10X Tris-EDTA buffer pH 9.0	NB900-62085	Biotechne	FC/IHC/IF
CD4+ T Cell Isolation Kit, mouse	130-104-454	Miltenyi	functional assay
IHC Antigen Retrieval Solution - Low pH (10X)	00-4955-58	Thermo Fisher Scientific	IFC/IF
Fluoromount-G, with DAPI	00-4959	Thermo Fisher Scientific	IHC/IF
Alexa Fluor 647 Tyramide SuperBoost Kit, goat anti-rabbit IgG	B40926	Thermo Fisher Scientific	IHC
BOND Plus Slides	S21.2113.A	Leica	IHC/IF
eBioscience Annexin V Apoptosis Detection Kits	88-8006-74	Thermo Fisher Scientific	functional assay
Mouse Anti-dsDNA ELISA Kit	EA-5201	Signosis	ELISA
Mouse Anti-SSA (Ro-60) ELISA Kit	EA-5202	Signosis	ELISA
Mouse Anti-SSB (La) ELISA Kit	EA-5204	Signosis	ELISA
Mouse Anti-CENP-B ELISA Kit	EA-5206	Signosis	ELISA
Human Flt3-Ligand, premium grade	130-096-480	Miltenyi	cell culture

### Sheet: 5. Mouse Cancer Cell Lines
Cell line (ID in the manuscript)	RRID	Source	Origin	Tumor type	Culture medium	Supplements	Syngeneic mouse model
B16-F10 (B16)	CVCL_0159	provided by Francesca Granucci	mouse	melanoma	DMEM High Glucose	10% FBS, 2 mM GlutaMAX, 1mM sodium pyruvate, 100 U/ml penicillin, 100 mg/ml streptomycin	C57BL/6
B16-OVA	N/D	provided by Stephanie Hugues	mouse	melanoma	DMEM High Glucose	10% FBS, 2 mM GlutaMAX, 1mM sodium pyruvate, 100 U/ml penicillin, 100 mg/ml streptomycin, 400ug/mL Geneticin	C57BL/6
LLC	CVCL_5653	provided by Francesca Granucci	mouse	lung adenocarcinoma	DMEM High Glucose	10% FBS, 2 mM GlutaMAX, 1mM sodium pyruvate, 100 U/ml penicillin, 100 mg/ml streptomycin	C57BL/6
BRAFV600E COX1/2KO	N/D	provided by Richard Marais	mouse	melanoma	RPMI	10% FBS, 2 mM GlutaMAX, 1mM sodium pyruvate, 50mM 2-mercaptoethanol, 100 U/ml penicillin, 100 mg/ml streptomycin	C57BL/6
YUMM1.7	CVCL_JK16	Antineo	mouse	melanoma	DMEM/F12	10% FBS, 2 mM GlutaMAX, 0.1 mM non-essential amino acids, 1 mM sodium pyruvate, 100 U/ml penicillin, 100 mg/ml streptomycin	C57BL/6
B2905	CVCL_B0CG	provided by Glenn Merlino	mouse	melanoma	RPMI	10% FBS, 2 mM GlutaMAX, 1mM sodium pyruvate, 50mM 2-mercaptoethanol, 100 U/ml penicillin, 100 mg/ml streptomycin	C57BL/6
MB49	CVCL_7076	Antineo	mouse	bladder transitional cell carcinoma	DMEM High Glucose	10% FBS, 2 mM GlutaMAX, 1mM sodium pyruvate, 100 U/ml penicillin, 100 mg/ml streptomycin	C57BL/6
Panc02	CVCL_D627	provided by Sebastian Kobold	mouse	pancreatic ductal adenocarcinoma	RPMI	10% FBS, 2 mM GlutaMAX, 1mM sodium pyruvate, 50mM 2-mercaptoethanol, 100 U/ml penicillin, 100 mg/ml streptomycin	C57BL/6
MC38	CVCL_B288	Antineo	mouse	colon adenocarcinoma	DMEM High Glucose	10% FBS, 2 mM GlutaMAX, 1mM sodium pyruvate, 100 U/ml penicillin, 100 mg/ml streptomycin	C57BL/6
N/D, not defined
FBS, fetal bovine serum

### Sheet: 6. Human Cell Lines
Cell line (ID in the manuscript)	Cell line (full ID)	RRID	Source	Origin	Tumor type	Culture medium	Supplements
T98G	T98G	CVCL_0556	RIKEN	human	glioblastoma	DMEM High Glucose	10% FBS, 1% P/S, Glutamax
IGR39	IGR-39	CVCL_2076	provided by Göran B. Jönsson	human	melanoma	DMEM High Glucose	10% FBS, 1% P/S, Glutamax
HMVII	HMV-II	CVCL_1282	RIKEN	human	melanoma	Ham´s Nutrient Mixture F12	10% FBS, 1% P/S, Glutamax
88MEL	888-mel	CVCL_4632	provided by Göran B. Jönsson	human	melanoma	RPMI	10% FBS, 1% P/S, Glutamax
SKMel5	SK-MEL-5	CVCL_0527	provided by Göran B. Jönsson	human	melanoma	MEM	10% FBS, 1% P/S, Glutamax
PK59	PK-59	CVCL_4897	RIKEN	human	pancreatic adenocarcinoma	DMEM High Glucose	10% FBS, 1% P/S, Glutamax
Ca922	Ca9-22	CVCL_1102	RIKEN	human	oral cavity carcinoma	DMEM High Glucose	10% FBS, 1% P/S, Glutamax
HO1u1	HO-1-u-1	CVCL_2784	RIKEN	human	oral cavity carcinoma	DMEM High Glucose	10% FBS, 1% P/S, Glutamax
MCF7	MCF-7	CVCL_0031	provided by Franscesca Aguilo	human	breast adenocarcinoma	DMEM High Glucose	10% FBS, P/S, insulin 10mg/ml, Glutamax
A375	A-375	CVCL_0132	provided by Göran B. Jönsson	human	melanoma	DMEM High Glucose	10% FBS, 1% P/S, Glutamax
A2058	A2058	CVCL_1059	Antineo	human	melanoma	DMEM High Glucose	10% FBS, 1% P/S, Glutamax
SKLMS1	SK-LMS-1	CVCL_0628	Antineo	human	sarcoma	DMEM High Glucose	10% FBS, 1% P/S, Glutamax
HEK 293T	HEK 293T	CVCL_0063	ATCC	human	embryonic kidney carcinoma	DMEM High Glucose	10% FBS, 1% P/S, Glutamax
N/D, not defined
P/S, penicillin/streptomycin
FBS, fetal bovine serum

### Sheet: 7. Human primary cells
Primary tissue	Source	Patient ID/Model ID	Origin	Cell type	Gender	Age (years)	p16 status	Smoking status	Culture medium	Supplements	Plate coating
M2778	AMSBIO	110002778	human	melanoma	male	69	N/D	N/D	DMEM High Glucose	10% FBS, 1% P/S, Glutamax	0.1% gelatine
MM03	provided by Inge Marie Svane	N/D	human	melanoma	N/D	N/D	N/D	N/D	DMEM High Glucose	10% FBS, 1% P/S, Glutamax	0.1% gelatine
MM08	provided by Inge Marie Svane	N/D	human	melanoma	N/D	N/D	N/D	N/D	DMEM High Glucose	10% FBS, 1% P/S, Glutamax	0.1% gelatine
L6903	AMSBIO	121696903	human	lung squamous carcinoma	female	77	N/D	ex-smoker	DMEM High Glucose	10% FBS, 1% P/S, Glutamax	0.1% gelatine
L2061	BioIVT	HPCDTCLUN-0	human	lung adenocarcinoma	male	56	N/D	ex-smoker	DMEM High Glucose	10% FBS, 1% P/S, Glutamax	0.1% gelatine
DT02081	BioIVT	759816A1	human	Invasive squamous cell carcinoma of the lung	Male	56	N/D	ex-smoker	DMEM High Glucose	10% FBS, 1% P/S, Glutamax	none
B0763	AMSBIO	200000763	human	breast carcinoma	female	71	N/D	N/D	DMEM High Glucose	10% FBS, 1% P/S, Glutamax	0.1% gelatine
B8307	AMSBIO	121188317	human	breast carcinoma	female	66	N/D	N/D	DMEM High Glucose	10% FBS, 1% P/S, Glutamax	0.1% gelatine
OCL2206	provided by Malin Lindstedt	N/D	human	tonsil carcinoma	male	60	positive	N/D	PneumaCult ExPlus	1% P/S, hydrocortisone (96µ/ml), PneumaCult Ex Supplement	0.1% gelatine
DC10	provided by Malin Lindstedt	N/D	human	tongue carcinoma	male	52	Negative	non-smoker	PneumaCult ExPlus	1% P/S, hydrocortisone (96µ/ml), PneumaCult Ex Supplement	0.1% gelatine
ASG05	provided by Malin Lindstedt	N/D	human	tongue carcinoma	male	74	N/D	N/D	PneumaCult ExPlus	1% P/S, hydrocortisone (96µ/ml), PneumaCult Ex Supplement	0.1% gelatine
CAF07 (Donor 1)	VitroBiopharma	CAF-07	human	lung cancer-associated fibroblasts	male	69	N/D	N/D	DMEM High Glucose	10% FBS, 1% P/S, Glutamax	0.1% gelatine
CAF090 (Donor 2)	BioIVT	HPCMFLUN-01	human	lung cancer-associated fibroblasts	female	72	N/D	N/D	DMEM High Glucose	10% FBS, 1% P/S, Glutamax	0.1% gelatine
CAF089 (Donor 3)	BioIVT	HPCCAFLUN-05	human	lung cancer-associated fibroblasts	female	55	N/D	N/D	DMEM High Glucose	10% FBS, 1% P/S, Glutamax	0.1% gelatine
MDSC1 (Donor 1)	Skåne University Hospital	anonymous healthy donor	human	myeloid-derived suppressor cells	N/D	N/D	N/D	N/D	RPMI	10% FBS, 1% P/S, Glutamax	none
MDSC2 (Donor 2)	Skåne University Hospital	anonymous healthy donor	human	myeloid-derived suppressor cells	N/D	N/D	N/D	N/D	RPMI	10% FBS, 1% P/S, Glutamax	none
MDSC3 (Donor 3)	Skåne University Hospital	anonymous healthy donor	human	myeloid-derived suppressor cells	N/D	N/D	N/D	N/D	RPMI	10% FBS, 1% P/S, Glutamax	none
PBMC (Donor 1, HLA-A2 positive)	StemCell Technologies	CE0007957	human	peripheral blood mononuclear cells	Female	21	N/D	non-smoker	RPMI	10% FBS, 1% P/S, Glutamax	none
PBMC (Donor 2, HLA-A2 positive)	StemCell Technologies	RG2897	human	peripheral blood mononuclear cells	Male	34	N/D	smoker	RPMI	10% FBS, 1% P/S, Glutamax	none
PBMC (Donor 3, HLA-A2 positive)	StemCell Technologies	RG4049	human	peripheral blood mononuclear cells	Female	42	N/D	non-smoker	RPMI	10% FBS, 1% P/S, Glutamax	none
PBMC (Donor 4, HLA-A2 negative)	StemCell Technologies	CE0008608	human	peripheral blood mononuclear cells	Male	54	N/D	non-smoker	RPMI	10% FBS, 1% P/S, Glutamax	none
PBMC (Donor 5, HLA-A2 negative)	StemCell Technologies	CE0010139	human	peripheral blood mononuclear cells	Female	33	N/D	non-smoker	RPMI	10% FBS, 1% P/S, Glutamax	none
PBMC (Donor 6, HLA-A2 negative)	StemCell Technologies	L11510000-4066-4935	human	peripheral blood mononuclear cells	Male	55	N/D	non-smoker	RPMI	10% FBS, 1% P/S, Glutamax	none
Pericytes	ScienCell	#1200	human	human brain vascular pericytes	N/D	N/D	N/D	N/D	Pericyte medium	10% FBS, 1%P/S, pericyte growth supplement	none
N/D, not defined
P/S, penicillin/streptomycin
FBS, fetal bovine serum

### Sheet: 8. Mice
Strain name	Common name	RRID	Strain code	Provider
C57BL/6-Tg(TcraTcrb)1100Mjb/J	OT-I	IMSR_JAX:003831	003831	The Jackson Laboratory
B6.129S(C)-BATF3tm1Kmm	BATF3KO	IMSR_JAX:013755	013755	The Jackson Laboratory
C57BL/6J	C57BL/6	IMSR_JAX:000664	632	Charles River
NOD.Cg-PrkdcSCIDIl2rgtm1Wjl/SzJ	NSG	IMSR_JAX:005557	614	Charles River
NOD-Prkdcscid-IL2rgTm1/Rj	NXG	N/D	N/D	Janvier Labs
B6.SJL-PtprcaPepcb/BoyCrl	CD45.1	IMSR_JAX:002014	494	Charles River
N/D - not defined
